# Women in neotropical science: Gender parity in the 21^st^ century and prospects for a post-war Colombia

**DOI:** 10.1101/477422

**Authors:** Camilo López-Aguirre

## Abstract

An increasing amount of research has focused on studying the drivers shaping demographics in science. As a result, we now have a better idea of the current state of gender disparity in science, which remains widespread worldwide. However, fewer studies and limited data have restricted our understanding of this phenomenon in the Neotropics, a highly important region in terms of cultural and biological diversity. Despite a civil war that lasted more than five decades and produced eight million victims (half of them women), Colombia is the fifth country with the highest scientific production in Latin America and the Caribbean, as well as the second most biodiverse country in the world. In order to evaluate the status of gender parity in science in Colombia throughout the 21st century, data of science demographics was gathered covering the 2000-2017 time period. Percentage of women in science was decomposed by research area, researcher rank level and education level. Gender disparity was also estimated for changes in average age, access to scholarships for postgraduate studies, and number of doctoral graduates. Finally, using logistic function modelling, temporal projections into the future were performed, in order to estimate how long could it take to reach gender parity. Of six research fields, medical and health science is the only one to have reached gender parity (55.99%), although it is also the only one showing a steady decrease in women representation across time. On the other hand, engineering, humanities and natural sciences had the lowest percentages of female representation (19.89%, 30.02%, and 30.21%, respectively). Female researchers were on average younger than male researchers, and they also showed a decreasing presence as they move upward to more senior levels, exemplifying the ‘leaky-pipeline phenomenon’ common in science. More men were observed both as scholarship awardees for doctoral studies, and as doctoral graduates, indicating that obtaining a doctoral degree could be a major limiting factor for women in science. Possible drivers of these results are analysed, suggesting that a combination of lack of research funding, insufficient legal framework, pre-existing biases, and poor protection of women’s rights inhibits female participation in science. Based on logistic function modelling it is estimated that, without any action to change current trends, it could take between 10 (humanities) and 175 (engineering) years to reach gender parity across all research areas.
