## Supplementary material for "Women in neotropical science: Gender parity in the 21^st^ century and prospects for a post-war Colombia"

Year	OverallWomenRepresentation	FemaleStudentAgricultural	FemaleStudentMedical	FemaleStudentNatural	FemaleStudentSocial	FemaleStudentHumanities	FemaleStudentEngineering	FemaleResearchersAgricultural	FemaleReseachersMedical	FemaleResearchersNatural	FemaleResearchersSocial	FemaleResearhersHumanities	FemaleResearchersEngineering	JuniorFemaleResearchers	AssociateFemaleResearchers	SeniorFemaleResearchers	EmeritusFemaleResearchers	WomenDoctoralGraduatesAgricultural	WomenDoctoralGraduatesMedical	WomenDoctoralGraduatesNatural	WomenDoctoralGraduatesSocial	WomenDoctoralGraduatesHumanities	WomenDoctoralGraduatesEngineering	WomenMasterScholarshipAwardees	WomenDoctoralScholarshipAwardees
1997	34.7
2000	33.71936
2001	33.98522
2002	34.41249
2003	35.09934
2004	33.76902
2005	34.62194							31.24128	55.90511	24.64502	43.01278	23.09018	20.82803
2006	35.1364	23.07692308	25	33.33333333	33.11258278	34.69387755	26.43678161	32.51578	57.39468	25.22986	43.44403	23.97893	20.06821					23.07692308	25	33.33333333	33.11258278	34.69387755	26.43678161	47.39884393	35.29411765
2007	35.98108	26.08695652	45	33.79310345	39.43661972	36.17021277	24.09638554	34.01372	59.10225	26.3609	44.06732	24.51324	20.06373					26.08695652	45	33.79310345	39.43661972	36.17021277	24.09638554	47.97297297	38.02816901
2008	36.15841	42.85714286	47.36842105	34.69387755	42.47311828	32.3943662	18.75	35.32329	60.97444	27.35818	43.22275	23.98492	20.01484					42.85714286	47.36842105	34.69387755	42.47311828	32.3943662	18.75	49.0797546	39.04494382
2009	37.066	41.93548387	54.54545455	35.91160221	43.89140271	36.76470588	30.46875	35.99455	61.78005	28.87324	43.61733	24.90482	20.42901					41.93548387	54.54545455	35.91160221	43.89140271	36.76470588	30.46875	47.74509804	43.99141631
2010	38.45119	41.37931034	46.15384615	39.80582524	43.51851852	45.07042254	25.78125	38.71269	55.48992	33.59511	44.51454	32.07246	17.13982					41.37931034	46.15384615	39.80582524	43.51851852	45.07042254	25.78125	46.47177419	46.18973561
2011	39.06596	34.48275862	45	32.30088496	42.5	36.66666667	20.49689441	41.00186	55.61911	34.34895	45.21229	33.46112	16.89807					34.48275862	45	32.30088496	42.5	36.66666667	20.49689441	49.80237154	41.72661871
2012	39.32152	41.50943396	56.36363636	32.72727273	46.77871148	22.54901961	24.48979592	42.26601	55.81395	34.55344	45.68765	33.29552	16.82179					41.50943396	56.36363636	32.72727273	46.77871148	22.54901961	24.48979592	50	37.93436293
2013	38.98717	39.13043478	57.89473684	38.36206897	47.64705882	34.31372549	30.8988764	32.91995	52.88641	33.63402	44.08679	36.62442	23.7269	34.51601164	35.32967033	25.4676259		39.13043478	57.89473684	38.36206897	47.64705882	34.31372549	30.8988764	51.50421179	40.70247934
2014	38.32325	37.5	56.41025641	38.67924528	46.85714286	34.06593407	25.98870056	39.65517	50.02455	31.75763	46.16355	37.3648	17.78471	38.05000969	33.52713178	26.39545885		37.5	56.41025641	38.67924528	46.85714286	34.06593407	25.98870056	50.34383496	42.37288136
2015	38.40125	40	52.77777778	40.19607843	45.79207921	37.64705882	29.72972973	31.46417	50.96432	31.98982	43.23327	36.94818	25.1158	37.78512397	35.04893077	25.38593482	20.27027027	40	52.77777778	40.19607843	45.79207921	37.64705882	29.72972973	50.69637883	39.3590797
2017														40.54982818	36.3154961	26.60011744	22.76422764
